# Integrated transcriptomic analysis reveals a metabolically quiescent state and gene expression networks related to intermediate and mature human 8-cell stage embryo resembling cells *in vitro*

**DOI:** 10.1101/2025.09.03.673953

**Authors:** Pauliina Paloviita, Sonja Nykänen, Sanna Vuoristo

## Abstract

Human early development is challenging to study due to limited samples and cell numbers. The emergence of 8-cell stage embryo-like cells (8CLCs) offers new opportunities to understand embryonic genome activation (EGA) in humans. Our research compares and characterizes 8CLCs from various stem cell-based systems to determine how well these models reflect human early embryonic development. Using single-cell RNA sequencing (scRNA-seq) datasets from multiple studies, we integrated data to identify key gene co-expression modules, transposable element (TE) expression, and biological processes recapitulated in 8CLCs. We identified both mature and intermediate 8CLCs, with the Yoshihara and Mazid datasets best representing 8-cell stage embryos. 8CLCs show quiescence in energy and RNA metabolism, regulation of RNA splicing, and ribosome biogenesis, mirroring human 8-cell stage embryos. Our findings underscore the importance of distinguishing mature 8CLCs from partially reprogrammed cell states to improve their use as models for human EGA, *in vitro*.
