## Supplemental Table S5 for "Integrated transcriptomic analysis reveals a metabolically quiescent state and gene expression networks related to intermediate and mature human 8-cell stage embryo resembling cells *in vitro*"

### Sheet: Sheet1
Cluster	Dataset and replicate	n	percent_dataset	percent_cluster
0	Mazid_e4CLd5rep1	16	3.80048	1.33779
1	Mazid_e4CLd5rep1	11	2.61283	0.983021
2	Mazid_e4CLd5rep1	21	4.98812	1.94085
3	Mazid_e4CLd5rep1	35	8.31354	3.39147
4	Mazid_e4CLd5rep1	35	8.31354	3.42131
5	Mazid_e4CLd5rep1	12	2.85036	1.2945
6	Mazid_e4CLd5rep1	34	8.07601	3.9261
7	Mazid_e4CLd5rep1	40	9.50119	4.70035
8	Mazid_e4CLd5rep1	24	5.70071	3.2345
9	Mazid_e4CLd5rep1	3	0.712589	0.413223
10	Mazid_e4CLd5rep1	11	2.61283	1.54062
11	Mazid_e4CLd5rep1	19	4.51306	2.80236
12	Mazid_e4CLd5rep1	14	3.32542	2.09268
13	Mazid_e4CLd5rep1	17	4.038	2.57576
14	Mazid_e4CLd5rep1	0	0	0
15	Mazid_e4CLd5rep1	11	2.61283	1.77134
16	Mazid_e4CLd5rep1	19	4.51306	3.09446
17	Mazid_e4CLd5rep1	8	1.90024	1.53846
18	Mazid_e4CLd5rep1	3	0.712589	0.584795
19	Mazid_e4CLd5rep1	32	7.60095	6.43863
20	Mazid_e4CLd5rep1	13	3.08789	2.77778
21	Mazid_e4CLd5rep1	0	0	0
22	Mazid_e4CLd5rep1	7	1.66271	1.87668
23	Mazid_e4CLd5rep1	0	0	0
24	Mazid_e4CLd5rep1	9	2.13777	3.34572
25	Mazid_e4CLd5rep1	6	1.42518	2.52101
26	Mazid_e4CLd5rep1	0	0	0
27	Mazid_e4CLd5rep1	5	1.18765	3.52113
28	Mazid_e4CLd5rep1	16	3.80048	14.0351
0	Mazid_e4CLd5rep2	5	1.39276	0.41806
1	Mazid_e4CLd5rep2	10	2.78552	0.893655
2	Mazid_e4CLd5rep2	9	2.50696	0.831793
3	Mazid_e4CLd5rep2	22	6.12813	2.13178
4	Mazid_e4CLd5rep2	25	6.96379	2.44379
5	Mazid_e4CLd5rep2	7	1.94986	0.755124
6	Mazid_e4CLd5rep2	29	8.07799	3.34873
7	Mazid_e4CLd5rep2	30	8.35655	3.52526
8	Mazid_e4CLd5rep2	15	4.17827	2.02156
9	Mazid_e4CLd5rep2	5	1.39276	0.688705
10	Mazid_e4CLd5rep2	15	4.17827	2.10084
11	Mazid_e4CLd5rep2	15	4.17827	2.21239
12	Mazid_e4CLd5rep2	15	4.17827	2.24215
13	Mazid_e4CLd5rep2	12	3.34262	1.81818
14	Mazid_e4CLd5rep2	0	0	0
15	Mazid_e4CLd5rep2	11	3.06407	1.77134
16	Mazid_e4CLd5rep2	25	6.96379	4.07166
17	Mazid_e4CLd5rep2	10	2.78552	1.92308
18	Mazid_e4CLd5rep2	1	0.278552	0.194932
19	Mazid_e4CLd5rep2	23	6.40669	4.62777
20	Mazid_e4CLd5rep2	13	3.62117	2.77778
21	Mazid_e4CLd5rep2	0	0	0
22	Mazid_e4CLd5rep2	5	1.39276	1.34048
23	Mazid_e4CLd5rep2	0	0	0
24	Mazid_e4CLd5rep2	12	3.34262	4.46097
25	Mazid_e4CLd5rep2	5	1.39276	2.10084
26	Mazid_e4CLd5rep2	0	0	0
27	Mazid_e4CLd5rep2	1	0.278552	0.704225
28	Mazid_e4CLd5rep2	39	10.8635	34.2105
0	Meistermann	3	0.187852	0.250836
1	Meistermann	3	0.187852	0.268097
2	Meistermann	1	0.0626174	0.0924214
3	Meistermann	8	0.500939	0.775194
4	Meistermann	24	1.50282	2.34604
5	Meistermann	3	0.187852	0.323625
6	Meistermann	14	0.876644	1.61663
7	Meistermann	15	0.939261	1.76263
8	Meistermann	35	2.19161	4.71698
9	Meistermann	25	1.56544	3.44353
10	Meistermann	3	0.187852	0.420168
11	Meistermann	9	0.563557	1.32743
12	Meistermann	10	0.626174	1.49477
13	Meistermann	14	0.876644	2.12121
14	Meistermann	0	0	0
15	Meistermann	8	0.500939	1.28824
16	Meistermann	28	1.75329	4.56026
17	Meistermann	6	0.375704	1.15385
18	Meistermann	429	26.8629	83.6257
19	Meistermann	12	0.751409	2.41449
20	Meistermann	263	16.4684	56.1966
21	Meistermann	1	0.0626174	0.231481
22	Meistermann	10	0.626174	2.68097
23	Meistermann	260	16.2805	92.8571
24	Meistermann	4	0.25047	1.48699
25	Meistermann	157	9.83093	65.9664
26	Meistermann	172	10.7702	97.7273
27	Meistermann	79	4.94678	55.6338
28	Meistermann	1	0.0626174	0.877193
0	MJ_naive	116	3.28333	9.699
1	MJ_naive	225	6.36853	20.1072
2	MJ_naive	98	2.77385	9.0573
3	MJ_naive	199	5.63261	19.2829
4	MJ_naive	339	9.59524	33.1378
5	MJ_naive	33	0.93405	3.55987
6	MJ_naive	195	5.51939	22.5173
7	MJ_naive	279	7.89697	32.785
8	MJ_naive	136	3.84942	18.3288
9	MJ_naive	489	13.8409	67.3554
10	MJ_naive	87	2.4625	12.1849
11	MJ_naive	240	6.79309	35.3982
12	MJ_naive	56	1.58506	8.3707
13	MJ_naive	283	8.01019	42.8788
14	MJ_naive	1	0.0283046	0.16
15	MJ_naive	153	4.3306	24.6377
16	MJ_naive	244	6.90631	39.7394
17	MJ_naive	10	0.283046	1.92308
18	MJ_naive	42	1.18879	8.18713
19	MJ_naive	115	3.25502	23.1388
20	MJ_naive	65	1.8398	13.8889
21	MJ_naive	3	0.0849137	0.694444
22	MJ_naive	18	0.509482	4.82574
23	MJ_naive	0	0	0
24	MJ_naive	63	1.78319	23.4201
25	MJ_naive	17	0.481177	7.14286
26	MJ_naive	1	0.0283046	0.568182
27	MJ_naive	16	0.452873	11.2676
28	MJ_naive	10	0.283046	8.77193
0	TS_dux4	67	4.60165	5.60201
1	TS_dux4	70	4.80769	6.25559
2	TS_dux4	62	4.25824	5.73013
3	TS_dux4	126	8.65385	12.2093
4	TS_dux4	131	8.99725	12.8055
5	TS_dux4	13	0.892857	1.40237
6	TS_dux4	115	7.89835	13.2794
7	TS_dux4	84	5.76923	9.87074
8	TS_dux4	105	7.21154	14.1509
9	TS_dux4	25	1.71703	3.44353
10	TS_dux4	66	4.53297	9.2437
11	TS_dux4	65	4.46429	9.58702
12	TS_dux4	26	1.78571	3.8864
13	TS_dux4	101	6.93681	15.303
14	TS_dux4	0	0	0
15	TS_dux4	91	6.25	14.6538
16	TS_dux4	85	5.83791	13.8436
17	TS_dux4	20	1.37363	3.84615
18	TS_dux4	10	0.686813	1.94932
19	TS_dux4	74	5.08242	14.8893
20	TS_dux4	35	2.40385	7.47863
21	TS_dux4	0	0	0
22	TS_dux4	15	1.03022	4.02145
23	TS_dux4	0	0	0
24	TS_dux4	48	3.2967	17.8439
25	TS_dux4	8	0.549451	3.36134
26	TS_dux4	0	0	0
27	TS_dux4	5	0.343407	3.52113
28	TS_dux4	9	0.618132	7.89474
0	TS_naive	147	4.74041	12.291
1	TS_naive	125	4.03096	11.1707
2	TS_naive	133	4.28894	12.2921
3	TS_naive	245	7.90068	23.7403
4	TS_naive	265	8.54563	25.9042
5	TS_naive	37	1.19316	3.99137
6	TS_naive	223	7.19123	25.7506
7	TS_naive	164	5.28862	19.2714
8	TS_naive	217	6.99774	29.2453
9	TS_naive	151	4.8694	20.7989
10	TS_naive	137	4.41793	19.1877
11	TS_naive	268	8.64237	39.528
12	TS_naive	36	1.16092	5.38117
13	TS_naive	191	6.1593	28.9394
14	TS_naive	1	0.0322477	0.16
15	TS_naive	232	7.48146	37.3591
16	TS_naive	171	5.51435	27.8502
17	TS_naive	17	0.54821	3.26923
18	TS_naive	12	0.386972	2.33918
19	TS_naive	94	3.03128	18.9135
20	TS_naive	51	1.64463	10.8974
21	TS_naive	2	0.0644953	0.462963
22	TS_naive	36	1.16092	9.65147
23	TS_naive	10	0.322477	3.57143
24	TS_naive	68	2.19284	25.2788
25	TS_naive	24	0.773944	10.084
26	TS_naive	0	0	0
27	TS_naive	15	0.483715	10.5634
28	TS_naive	29	0.935182	25.4386
0	Yan	1	1.11111	0.083612
1	Yan	0	0	0
2	Yan	0	0	0
3	Yan	0	0	0
4	Yan	0	0	0
5	Yan	0	0	0
6	Yan	1	1.11111	0.115473
7	Yan	1	1.11111	0.117509
8	Yan	3	3.33333	0.404313
9	Yan	3	3.33333	0.413223
10	Yan	0	0	0
11	Yan	3	3.33333	0.442478
12	Yan	0	0	0
13	Yan	5	5.55556	0.757576
14	Yan	0	0	0
15	Yan	0	0	0
16	Yan	1	1.11111	0.162866
17	Yan	0	0	0
18	Yan	0	0	0
19	Yan	20	22.2222	4.02414
20	Yan	7	7.77778	1.49573
21	Yan	0	0	0
22	Yan	0	0	0
23	Yan	9	10	3.21429
24	Yan	23	25.5556	8.55019
25	Yan	10	11.1111	4.20168
26	Yan	0	0	0
27	Yan	3	3.33333	2.11268
28	Yan	0	0	0
0	Yoshihara_dux4rep1	448	10.8108	37.4582
1	Yoshihara_dux4rep1	339	8.1805	30.2949
2	Yoshihara_dux4rep1	420	10.1351	38.817
3	Yoshihara_dux4rep1	229	5.52606	22.1899
4	Yoshihara_dux4rep1	107	2.58205	10.4594
5	Yoshihara_dux4rep1	466	11.2452	50.2697
6	Yoshihara_dux4rep1	118	2.84749	13.6259
7	Yoshihara_dux4rep1	111	2.67857	13.0435
8	Yoshihara_dux4rep1	112	2.7027	15.0943
9	Yoshihara_dux4rep1	14	0.337838	1.92837
10	Yoshihara_dux4rep1	201	4.85039	28.1513
11	Yoshihara_dux4rep1	30	0.723938	4.42478
12	Yoshihara_dux4rep1	286	6.90154	42.7504
13	Yoshihara_dux4rep1	16	0.3861	2.42424
14	Yoshihara_dux4rep1	319	7.69788	51.04
15	Yoshihara_dux4rep1	60	1.44788	9.66184
16	Yoshihara_dux4rep1	19	0.458494	3.09446
17	Yoshihara_dux4rep1	271	6.53958	52.1154
18	Yoshihara_dux4rep1	12	0.289575	2.33918
19	Yoshihara_dux4rep1	90	2.17181	18.1087
20	Yoshihara_dux4rep1	11	0.265444	2.35043
21	Yoshihara_dux4rep1	223	5.38127	51.6204
22	Yoshihara_dux4rep1	189	4.56081	50.6702
23	Yoshihara_dux4rep1	1	0.0241313	0.357143
24	Yoshihara_dux4rep1	25	0.603282	9.29368
25	Yoshihara_dux4rep1	8	0.19305	3.36134
26	Yoshihara_dux4rep1	2	0.0482625	1.13636
27	Yoshihara_dux4rep1	12	0.289575	8.4507
28	Yoshihara_dux4rep1	5	0.120656	4.38596
0	Yoshihara_dux4rep2	393	11.3387	32.8595
1	Yoshihara_dux4rep2	336	9.69417	30.0268
2	Yoshihara_dux4rep2	338	9.75188	31.2384
3	Yoshihara_dux4rep2	168	4.84709	16.2791
4	Yoshihara_dux4rep2	97	2.79862	9.48192
5	Yoshihara_dux4rep2	356	10.2712	38.4035
6	Yoshihara_dux4rep2	137	3.95268	15.8199
7	Yoshihara_dux4rep2	127	3.66417	14.9236
8	Yoshihara_dux4rep2	95	2.74091	12.8032
9	Yoshihara_dux4rep2	11	0.317369	1.51515
10	Yoshihara_dux4rep2	194	5.59723	27.1709
11	Yoshihara_dux4rep2	29	0.836699	4.27729
12	Yoshihara_dux4rep2	226	6.52048	33.7818
13	Yoshihara_dux4rep2	21	0.605886	3.18182
14	Yoshihara_dux4rep2	304	8.77092	48.64
15	Yoshihara_dux4rep2	55	1.58684	8.85668
16	Yoshihara_dux4rep2	22	0.634737	3.58306
17	Yoshihara_dux4rep2	178	5.1356	34.2308
18	Yoshihara_dux4rep2	4	0.115407	0.779727
19	Yoshihara_dux4rep2	37	1.06751	7.44467
20	Yoshihara_dux4rep2	10	0.288517	2.13675
21	Yoshihara_dux4rep2	203	5.8569	46.9907
22	Yoshihara_dux4rep2	93	2.68321	24.933
23	Yoshihara_dux4rep2	0	0	0
24	Yoshihara_dux4rep2	17	0.490479	6.3197
25	Yoshihara_dux4rep2	3	0.0865551	1.2605
26	Yoshihara_dux4rep2	1	0.0288517	0.568182
27	Yoshihara_dux4rep2	6	0.17311	4.22535
28	Yoshihara_dux4rep2	5	0.144259	4.38596
